# Analysis of uveal melanoma scRNA sequencing data identifies neoplastic-immune hybrid cells that exhibit metastatic potential

**DOI:** 10.1101/2023.10.24.563815

**Authors:** Ashley N. Anderson, Patrick Conley, Christopher D. Klocke, Sidharth K. Sengupta, Trinity L. Robinson, Yichen Fan, Jocelyn A. Jones, Summer L. Gibbs, Alison H. Skalet, Guanming Wu, Melissa H. Wong

## Abstract

Uveal melanoma (UM) is the most common non-cutaneous melanoma and is an intraocular malignancy that affects nearly 7,000 individuals per year worldwide. Of these, nearly 50% will progress to metastatic disease for which there are currently no effective therapies. Despite advances in the molecular profiling and metastatic stratification of class 1 and 2 UM tumors, little is known regarding the underlying biology of UM metastasis. Our group has identified a disseminated tumor cell population characterized by co-expression of immune and melanoma proteins, (circulating hybrid cells (CHCs), in patients with UM. Compared to circulating tumor cells, CHCs are detected at an increased prevalence in peripheral blood and can be used as a non-invasive biomarker to predict metastatic progression. To identify mechanisms underlying enhanced hybrid cell dissemination we sought to identify hybrid cells within a primary UM single cell RNA-seq dataset. Using rigorous doublet discrimination approaches, we identified UM hybrids and evaluated their gene expression, predicted ligand-receptor status, and cell-cell communication state in relation to other melanoma and immune cells within the primary tumor. We identified several genes and pathways upregulated in hybrid cells, including those involved in enhancing cell motility and cytoskeleton rearrangement, evading immune detection, and altering cellular metabolism. In addition, we identified that hybrid cells express ligand-receptor signaling pathways implicated in promoting cancer metastasis including IGF1-IGFR1, GAS6-AXL, LGALS9-P4HB, APP-CD74 and CXCL12-CXCR4. These results contribute to our understanding of tumor progression and interactions between tumor cells and immune cells in the UM microenvironment that may promote metastasis.
