## supplement figure 4 for "Analysis of uveal melanoma scRNA sequencing data identifies neoplastic-immune hybrid cells that exhibit metastatic potential"

interaction_group	celltype_group	UMM059	UMM063	UMM064	UMM065	UMM066	overlap
APOE-TREM2-receptor	Hybrid-Hybrid	1	0	0	0	0	1
LGALS9-HAVCR2	Hybrid-Macrophages/Monocytes	1	1	0	0	0	2
C3-C3AR1	Hybrid-Macrophages/Monocytes	1	0	0	0	0	1
C3-C5AR2	Hybrid-Macrophages/Monocytes	1	0	0	0	0	1
C3-integrin-aMb2-complex	Hybrid-Macrophages/Monocytes	1	0	0	0	0	1
ANXA1-FPR3	Hybrid-Macrophages/Monocytes	1	0	1	1	1	4
ANXA1-FPR1	Hybrid-Macrophages/Monocytes	1	0	1	1	0	3
APOE-TREM2-receptor	Hybrid-Macrophages/Monocytes	1	0	0	0	0	1
CXCL12-CXCR4	Hybrid-T-Cells	1	0	0	0	1	2
LGALS9-HAVCR2	Hybrid-T-Cells	1	1	0	0	0	2
CXCL16-CXCR6	Hybrid-T-Cells	1	1	1	0	1	4
LGALS9-P4HB	Hybrid-Tumor	1	1	0	0	0	2
TYROBP-CD44	Hybrid-Tumor	1	1	1	1	1	5
APP-CD74	Macrophages/Monocytes-Hybrid	1	1	1	0	1	4
GAS6-AXL	Macrophages/Monocytes-Hybrid	1	0	0	0	0	1
LAIR1-LILRB4	Macrophages/Monocytes-Hybrid	1	1	0	0	0	2
CD93-IFNGR1	Macrophages/Monocytes-Hybrid	1	1	0	0	0	2
TYROBP-CD44	Macrophages/Monocytes-Hybrid	1	1	1	1	1	5
APOE-TREM2-receptor	Macrophages/Monocytes-Hybrid	1	0	0	0	0	1
APP-CD74	Macrophages/Monocytes-Macrophages/Monocytes	1	1	1	1	1	5
IL1B-IL1-receptor	Macrophages/Monocytes-Macrophages/Monocytes	1	0	0	0	0	1
PLAU-PLAUR	Macrophages/Monocytes-Macrophages/Monocytes	1	1	1	1	1	5
CXCL12-CXCR4	Macrophages/Monocytes-Macrophages/Monocytes	1	0	1	1	0	3
GAS6-AXL	Macrophages/Monocytes-Macrophages/Monocytes	1	1	1	1	0	4
SEMA4D-PTPRC	Macrophages/Monocytes-Macrophages/Monocytes	1	1	1	0	0	3
LGALS9-HAVCR2	Macrophages/Monocytes-Macrophages/Monocytes	1	1	1	1	1	5
LAIR1-LILRB4	Macrophages/Monocytes-Macrophages/Monocytes	1	1	1	1	1	5
CD93-IFNGR1	Macrophages/Monocytes-Macrophages/Monocytes	1	1	1	1	1	5
C3-C3AR1	Macrophages/Monocytes-Macrophages/Monocytes	1	1	1	1	0	4
THBS1-CD36	Macrophages/Monocytes-Macrophages/Monocytes	1	1	0	1	1	4
VCAM1-integrin-a9b1-complex	Macrophages/Monocytes-Macrophages/Monocytes	1	0	0	0	0	1
VCAM1-integrin-a4b1-complex	Macrophages/Monocytes-Macrophages/Monocytes	1	0	0	0	0	1
VCAM1-integrin-a4b7-complex	Macrophages/Monocytes-Macrophages/Monocytes	1	0	0	0	1	2
ADORA3-ENTPD1	Macrophages/Monocytes-Macrophages/Monocytes	1	1	1	0	1	4
ProstaglandinE2-byPTGES2-PTGER2	Macrophages/Monocytes-Macrophages/Monocytes	1	0	0	0	1	2
VEGFB-NRP1	Macrophages/Monocytes-Macrophages/Monocytes	1	1	1	1	1	5
integrin-aVb1-complex-ADGRE2	Macrophages/Monocytes-Macrophages/Monocytes	1	1	1	0	1	4
GAS6-MERTK	Macrophages/Monocytes-Macrophages/Monocytes	1	1	1	0	0	3
SEMA4A-PLXND1	Macrophages/Monocytes-Macrophages/Monocytes	1	1	1	1	1	5
CD55-ADGRE5	Macrophages/Monocytes-Macrophages/Monocytes	1	0	1	0	1	3
integrin-aVb1-complex-ADGRE5	Macrophages/Monocytes-Macrophages/Monocytes	1	1	1	0	1	4
C3-C5AR2	Macrophages/Monocytes-Macrophages/Monocytes	1	1	0	0	0	2
C3-integrin-aMb2-complex	Macrophages/Monocytes-Macrophages/Monocytes	1	0	1	1	0	3
TGFB1-TGFbeta-receptor1	Macrophages/Monocytes-Macrophages/Monocytes	1	1	1	1	1	5
PECAM1-CD38	Macrophages/Monocytes-Macrophages/Monocytes	1	1	1	0	1	4
IL10-IL10-receptor	Macrophages/Monocytes-Macrophages/Monocytes	1	1	1	0	1	4
VEGFA-NRP1	Macrophages/Monocytes-Macrophages/Monocytes	1	1	1	1	1	5
IL1A-IL1-receptor	Macrophages/Monocytes-Macrophages/Monocytes	1	0	0	0	0	1
IL1RN-IL1-receptor	Macrophages/Monocytes-Macrophages/Monocytes	1	0	0	0	0	1
TGFB1-TGFbeta-receptor2	Macrophages/Monocytes-Macrophages/Monocytes	1	0	0	0	0	1
TNFSF10-TNFRSF10B	Macrophages/Monocytes-Macrophages/Monocytes	1	1	1	0	1	4
LTC4-byLTC4S-CYSLTR1	Macrophages/Monocytes-Macrophages/Monocytes	1	0	1	0	0	2
LeukotrieneC4-byLTC4S-CYSLTR1	Macrophages/Monocytes-Macrophages/Monocytes	1	0	1	0	0	2
LipoxinA4-byALOX5-CYSLTR1	Macrophages/Monocytes-Macrophages/Monocytes	1	0	1	0	0	2
CD1D-LILRB2	Macrophages/Monocytes-Macrophages/Monocytes	1	1	0	0	1	3
SELPLG-SELL	Macrophages/Monocytes-Macrophages/Monocytes	1	0	0	0	0	1
SEMA4D-CD72	Macrophages/Monocytes-Macrophages/Monocytes	1	1	1	0	0	3
ICAM2-CD209	Macrophages/Monocytes-Macrophages/Monocytes	1	1	1	0	1	4
SEMA4D-PLXNB2	Macrophages/Monocytes-Macrophages/Monocytes	1	1	1	0	0	3
DHEAsulfate-bySULT2B-PPARD	Macrophages/Monocytes-Macrophages/Monocytes	1	1	1	0	1	4
ICAM3-CD209	Macrophages/Monocytes-Macrophages/Monocytes	1	1	1	0	0	3
SPN-SIGLEC1	Macrophages/Monocytes-Macrophages/Monocytes	1	1	0	0	0	2
ProstaglandinE2-byPTGES2-PTGER4	Macrophages/Monocytes-Macrophages/Monocytes	1	1	0	0	1	3
SIRPA-CD47	Macrophages/Monocytes-Macrophages/Monocytes	1	1	1	0	1	4
VEGFA-NRP2	Macrophages/Monocytes-Macrophages/Monocytes	1	1	1	1	1	5
PRNP-ADGRG6	Macrophages/Monocytes-Macrophages/Monocytes	1	0	0	0	1	2
CD320-JAML	Macrophages/Monocytes-Macrophages/Monocytes	1	1	0	0	1	3
CD99-PILRA	Macrophages/Monocytes-Macrophages/Monocytes	1	1	1	0	0	3
HLA-F-LILRB2	Macrophages/Monocytes-Macrophages/Monocytes	1	1	1	1	1	5
ICAM1-integrin-aXb2-complex	Macrophages/Monocytes-Macrophages/Monocytes	1	1	1	1	0	4
ICAM1-integrin-aMb2-complex	Macrophages/Monocytes-Macrophages/Monocytes	1	0	1	1	1	4
ICAM1-SPN	Macrophages/Monocytes-Macrophages/Monocytes	1	1	0	0	0	2
ANXA1-FPR3	Macrophages/Monocytes-Macrophages/Monocytes	1	0	1	1	1	4
TNF-TNFRSF1B	Macrophages/Monocytes-Macrophages/Monocytes	1	1	1	1	1	5
ANXA1-FPR1	Macrophages/Monocytes-Macrophages/Monocytes	1	0	1	1	0	3
TNF-TNFRSF1A	Macrophages/Monocytes-Macrophages/Monocytes	1	1	1	1	1	5
CD52-SIGLEC10	Macrophages/Monocytes-Macrophages/Monocytes	1	1	1	0	1	4
PTPRC-MRC1	Macrophages/Monocytes-Macrophages/Monocytes	1	1	1	1	1	5
LGALS3-MERTK	Macrophages/Monocytes-Macrophages/Monocytes	1	0	1	0	1	3
SPP1-integrin-a9b1-complex	Macrophages/Monocytes-Macrophages/Monocytes	1	0	1	0	1	3
PLAUR-integrin-a4b1-complex	Macrophages/Monocytes-Macrophages/Monocytes	1	1	1	1	1	5
SPP1-integrin-a4b1-complex	Macrophages/Monocytes-Macrophages/Monocytes	1	0	1	1	1	4
TYROBP-CD44	Macrophages/Monocytes-Macrophages/Monocytes	1	1	1	1	1	5
APOE-TREM2-receptor	Macrophages/Monocytes-Macrophages/Monocytes	1	1	0	0	0	2
CCL4-CCR5	Macrophages/Monocytes-Macrophages/Monocytes	1	0	0	0	0	1
CCL3-CCR1	Macrophages/Monocytes-Macrophages/Monocytes	1	1	1	1	1	5
CCL3-CCR5	Macrophages/Monocytes-Macrophages/Monocytes	1	0	0	0	0	1
CXCL12-CXCR4	Macrophages/Monocytes-T-Cells	1	1	1	1	1	5
SEMA4D-PTPRC	Macrophages/Monocytes-T-Cells	1	1	1	0	0	3
CD58-CD2	Macrophages/Monocytes-T-Cells	1	1	1	1	1	5
LGALS9-HAVCR2	Macrophages/Monocytes-T-Cells	1	1	1	0	1	4
VCAM1-integrin-a4b1-complex	Macrophages/Monocytes-T-Cells	1	0	0	0	0	1
VCAM1-integrin-a4b7-complex	Macrophages/Monocytes-T-Cells	1	0	0	0	0	1
ADORA3-ENTPD1	Macrophages/Monocytes-T-Cells	1	1	0	0	1	3
integrin-aVb1-complex-ADGRE5	Macrophages/Monocytes-T-Cells	1	1	1	1	1	5
CXCL9-CXCR3	Macrophages/Monocytes-T-Cells	1	0	0	0	1	2
CD86-CD28	Macrophages/Monocytes-T-Cells	1	1	1	1	1	5
CD86-CTLA4	Macrophages/Monocytes-T-Cells	1	1	1	0	1	4
PECAM1-CD38	Macrophages/Monocytes-T-Cells	1	1	1	0	1	4
ALCAM-CD6	Macrophages/Monocytes-T-Cells	1	1	1	0	0	3
ICAM2-integrin-aLb2-complex	Macrophages/Monocytes-T-Cells	1	1	1	0	1	4
ICAM4-integrin-aLb2-complex	Macrophages/Monocytes-T-Cells	1	1	1	1	1	5
CD274-PDCD1	Macrophages/Monocytes-T-Cells	1	1	0	0	0	2
PDCD1LG2-PDCD1	Macrophages/Monocytes-T-Cells	1	0	0	0	1	2
ICAM1-SPN	Macrophages/Monocytes-T-Cells	1	1	1	1	1	5
ICAM1-integrin-aLb2-complex	Macrophages/Monocytes-T-Cells	1	1	1	1	1	5
ICAM1-ITGAL	Macrophages/Monocytes-T-Cells	1	1	1	1	1	5
TNF-TNFRSF1B	Macrophages/Monocytes-T-Cells	1	1	1	1	1	5
CXCL16-CXCR6	Macrophages/Monocytes-T-Cells	1	1	1	1	1	5
PLAUR-integrin-a4b1-complex	Macrophages/Monocytes-T-Cells	1	1	1	1	1	5
CXCL10-CXCR3	Macrophages/Monocytes-T-Cells	1	1	0	0	1	3
SPP1-integrin-a4b1-complex	Macrophages/Monocytes-T-Cells	1	0	1	1	1	4
TYROBP-CD44	Macrophages/Monocytes-T-Cells	1	1	1	1	1	5
CCL4-CCR5	Macrophages/Monocytes-T-Cells	1	1	0	0	0	2
CCL3-CCR5	Macrophages/Monocytes-T-Cells	1	1	0	0	0	2
IL1B-IL1-receptor	Macrophages/Monocytes-Tumor	1	1	0	0	0	2
PLAU-PLAUR	Macrophages/Monocytes-Tumor	1	1	0	0	0	2
TNFSF14-TNFRSF14	Macrophages/Monocytes-Tumor	1	0	0	0	0	1
LGALS9-P4HB	Macrophages/Monocytes-Tumor	1	1	1	1	1	5
CD93-IFNGR1	Macrophages/Monocytes-Tumor	1	1	1	1	1	5
IL1A-IL1-receptor	Macrophages/Monocytes-Tumor	1	1	0	0	0	2
IL1RN-IL1-receptor	Macrophages/Monocytes-Tumor	1	1	0	0	0	2
TNFSF10-TNFRSF10B	Macrophages/Monocytes-Tumor	1	1	0	0	0	2
IGF1-IGF1R	Macrophages/Monocytes-Tumor	1	1	1	1	1	5
TGFB1-TGFBR3	Macrophages/Monocytes-Tumor	1	1	0	0	0	2
TNFSF14-LTBR	Macrophages/Monocytes-Tumor	1	0	0	0	0	1
Dehydroepiandrosterone-bySTS-PPARA	Macrophages/Monocytes-Tumor	1	1	1	0	0	3
IL1RAP-PTPRF	Macrophages/Monocytes-Tumor	1	1	1	0	0	3
DHEAsulfate-bySULT2B-PPARA	Macrophages/Monocytes-Tumor	1	1	0	0	0	2
HBEGF-ERBB2	Macrophages/Monocytes-Tumor	1	1	0	0	0	2
SEMA4D-PLXNB1	Macrophages/Monocytes-Tumor	1	0	0	0	0	1
SDC2-ADGRA2	Macrophages/Monocytes-Tumor	1	0	0	0	0	1
SEMA4D-PLXNB2	Macrophages/Monocytes-Tumor	1	1	1	0	0	3
SIRPA-CD47	Macrophages/Monocytes-Tumor	1	1	1	0	1	4
TNFSF12-TNFRSF12A	Macrophages/Monocytes-Tumor	1	1	1	0	0	3
VEGFA-NRP2	Macrophages/Monocytes-Tumor	1	1	1	1	0	4
TNF-TNFRSF1B	Macrophages/Monocytes-Tumor	1	0	0	0	0	1
TNF-TNFRSF1A	Macrophages/Monocytes-Tumor	1	1	1	1	1	5
TYROBP-CD44	Macrophages/Monocytes-Tumor	1	1	1	1	1	5
CCL5-CCR1	T-Cells-Macrophages/Monocytes	1	1	1	1	1	5
CCL5-CCR5	T-Cells-Macrophages/Monocytes	1	0	0	0	0	1
SEMA4D-PTPRC	T-Cells-Macrophages/Monocytes	1	1	1	1	0	4
LTB-LTBR	T-Cells-Macrophages/Monocytes	1	1	0	1	1	4
KLRB1-CLEC2D	T-Cells-Macrophages/Monocytes	1	0	0	0	0	1
CRTAM-CADM1	T-Cells-Macrophages/Monocytes	1	0	0	0	0	1
VCAM1-integrin-a9b1-complex	T-Cells-Macrophages/Monocytes	1	1	1	0	1	4
VCAM1-integrin-a4b1-complex	T-Cells-Macrophages/Monocytes	1	1	1	0	1	4
VCAM1-integrin-a4b7-complex	T-Cells-Macrophages/Monocytes	1	1	1	0	1	4
CD55-ADGRE5	T-Cells-Macrophages/Monocytes	1	0	0	0	0	1
TGFB1-TGFbeta-receptor1	T-Cells-Macrophages/Monocytes	1	1	1	1	0	4
TGFB1-TGFbeta-receptor2	T-Cells-Macrophages/Monocytes	1	0	0	0	0	1
SEMA4D-CD72	T-Cells-Macrophages/Monocytes	1	1	1	0	0	3
ICAM3-CD209	T-Cells-Macrophages/Monocytes	1	1	1	1	1	5
SPN-SIGLEC1	T-Cells-Macrophages/Monocytes	1	1	1	1	1	5
SIRPG-CD47	T-Cells-Macrophages/Monocytes	1	1	1	1	1	5
CD320-JAML	T-Cells-Macrophages/Monocytes	1	1	0	0	1	3
CD99-PILRA	T-Cells-Macrophages/Monocytes	1	0	1	0	1	3
ANXA1-FPR3	T-Cells-Macrophages/Monocytes	1	0	1	1	0	3
ANXA1-FPR1	T-Cells-Macrophages/Monocytes	1	0	1	1	0	3
CD52-SIGLEC10	T-Cells-Macrophages/Monocytes	1	1	1	0	1	4
PTPRC-MRC1	T-Cells-Macrophages/Monocytes	1	1	1	1	1	5
CCL4-CCR5	T-Cells-Macrophages/Monocytes	1	0	0	0	0	1
LTB-LTBR	T-Cells-Tumor	1	1	1	1	1	5
KLRB1-CLEC2D	T-Cells-Tumor	1	0	0	0	0	1
CRTAM-CADM1	T-Cells-Tumor	1	1	1	0	1	4
TGFB1-TGFBR3	T-Cells-Tumor	1	0	0	0	0	1
SEMA4D-PLXNB1	T-Cells-Tumor	1	0	0	0	0	1
SEMA4D-PLXNB2	T-Cells-Tumor	1	1	1	0	0	3
SIRPG-CD47	T-Cells-Tumor	1	1	1	1	1	5
APP-CD74	Tumor-Hybrid	1	1	1	0	1	4
APP-TREM2-receptor	Tumor-Hybrid	1	0	1	0	0	2
GAS6-AXL	Tumor-Hybrid	1	1	0	0	0	2
CSF1-CSF1R	Tumor-Hybrid	1	0	0	0	0	1
CD99-PILRA	Tumor-Hybrid	1	0	0	0	0	1
APOE-TREM2-receptor	Tumor-Hybrid	1	0	1	0	0	2
APP-CD74	Tumor-Macrophages/Monocytes	1	1	1	1	1	5
PPIA-BSG	Tumor-Macrophages/Monocytes	1	0	0	0	0	1
RARRES2-CMKLR1	Tumor-Macrophages/Monocytes	1	1	1	1	1	5
HEBP1-FPR3	Tumor-Macrophages/Monocytes	1	1	1	1	1	5
RARRES2-CCRL2	Tumor-Macrophages/Monocytes	1	1	1	1	1	5
ProstaglandinE2-byPTGES3-PTGER2	Tumor-Macrophages/Monocytes	1	1	0	0	1	3
APP-TREM2-receptor	Tumor-Macrophages/Monocytes	1	1	1	1	0	4
APP-SORL1	Tumor-Macrophages/Monocytes	1	0	1	1	0	3
APP-TNFRSF21	Tumor-Macrophages/Monocytes	1	1	1	1	1	5
ProstaglandinE2-byPTGES3-PTGER4	Tumor-Macrophages/Monocytes	1	1	1	1	1	5
GAS6-AXL	Tumor-Macrophages/Monocytes	1	1	1	0	0	3
CSF1-CSF1R	Tumor-Macrophages/Monocytes	1	1	0	0	0	2
CDH1-integrin-aEb7-complex	Tumor-Macrophages/Monocytes	1	1	0	0	0	2
IL6-IL6-receptor	Tumor-Macrophages/Monocytes	1	0	0	0	0	1
ProstaglandinE2-byPTGES2-PTGER2	Tumor-Macrophages/Monocytes	1	1	0	0	1	3
VEGFB-NRP1	Tumor-Macrophages/Monocytes	1	1	1	1	0	4
integrin-aVb1-complex-ADGRE2	Tumor-Macrophages/Monocytes	1	1	1	0	1	4
GAS6-MERTK	Tumor-Macrophages/Monocytes	1	1	1	0	0	3
SEMA4A-PLXND1	Tumor-Macrophages/Monocytes	1	1	0	0	0	2
CD55-ADGRE5	Tumor-Macrophages/Monocytes	1	1	1	0	1	4
integrin-aVb1-complex-ADGRE5	Tumor-Macrophages/Monocytes	1	0	1	0	1	3
SEMA4C-PLXNB2	Tumor-Macrophages/Monocytes	1	0	0	0	0	1
PODXL2-SELL	Tumor-Macrophages/Monocytes	1	0	0	0	0	1
COL4A2-ADGRG6	Tumor-Macrophages/Monocytes	1	1	0	0	0	2
PGF-NRP1	Tumor-Macrophages/Monocytes	1	0	1	0	0	2
FN1-integrin-aVb1-complex	Tumor-Macrophages/Monocytes	1	1	0	0	0	2
FN1-integrin-a4b1-complex	Tumor-Macrophages/Monocytes	1	1	0	0	0	2
FN1-integrin-a4b7-complex	Tumor-Macrophages/Monocytes	1	1	0	0	0	2
FN1-integrin-aVb5-complex	Tumor-Macrophages/Monocytes	1	1	0	0	0	2
FN1-integrin-a5b1-complex	Tumor-Macrophages/Monocytes	1	1	0	0	0	2
DHEAsulfate-bySULT2B-PPARD	Tumor-Macrophages/Monocytes	1	1	1	0	1	4
CEACAM1-CD209	Tumor-Macrophages/Monocytes	1	0	0	0	0	1
ICAM3-CD209	Tumor-Macrophages/Monocytes	1	1	1	0	1	4
ProstaglandinE2-byPTGES2-PTGER4	Tumor-Macrophages/Monocytes	1	1	1	1	1	5
SIRPA-CD47	Tumor-Macrophages/Monocytes	1	0	1	0	1	3
PRNP-ADGRG6	Tumor-Macrophages/Monocytes	1	1	1	0	1	4
CD320-JAML	Tumor-Macrophages/Monocytes	1	1	1	1	1	5
CD99-PILRA	Tumor-Macrophages/Monocytes	1	1	1	1	1	5
HLA-F-LILRB2	Tumor-Macrophages/Monocytes	1	1	1	0	1	4
HLA-F-LILRB1	Tumor-Macrophages/Monocytes	1	1	1	0	1	4
ICAM1-integrin-aXb2-complex	Tumor-Macrophages/Monocytes	1	0	1	1	0	3
ICAM1-integrin-aMb2-complex	Tumor-Macrophages/Monocytes	1	0	1	1	1	4
ICAM1-SPN	Tumor-Macrophages/Monocytes	1	0	0	0	0	1
LGALS3-MERTK	Tumor-Macrophages/Monocytes	1	1	1	0	0	3
SPP1-integrin-a9b1-complex	Tumor-Macrophages/Monocytes	1	1	0	0	0	2
APOE-TREM2-receptor	Tumor-Macrophages/Monocytes	1	1	1	1	0	4
PPIA-BSG	Tumor-T-Cells	1	0	0	0	0	1
ProstaglandinE2-byPTGES3-PTGER4	Tumor-T-Cells	1	1	1	1	1	5
CD58-CD2	Tumor-T-Cells	1	1	1	0	1	4
CD70-CD27	Tumor-T-Cells	1	0	0	0	0	1
CD55-ADGRE5	Tumor-T-Cells	1	1	1	1	1	5
integrin-aVb1-complex-ADGRE5	Tumor-T-Cells	1	1	1	1	1	5
ICAM3-integrin-aLb2-complex	Tumor-T-Cells	1	1	1	0	1	4
ICAM4-integrin-aLb2-complex	Tumor-T-Cells	1	0	0	0	0	1
FN1-integrin-a4b1-complex	Tumor-T-Cells	1	1	0	0	0	2
FN1-integrin-a4b7-complex	Tumor-T-Cells	1	1	0	0	0	2
ICAM1-SPN	Tumor-T-Cells	1	1	1	1	1	5
ICAM1-integrin-aLb2-complex	Tumor-T-Cells	1	0	1	1	1	4
ICAM1-ITGAL	Tumor-T-Cells	1	0	1	1	1	4
PLAUR-integrin-a4b1-complex	Tumor-T-Cells	1	0	0	0	0	1
SPP1-integrin-a4b1-complex	Tumor-T-Cells	1	1	0	1	0	3
PPIA-BSG	Tumor-Tumor	1	1	1	1	1	5
Ldopa-byTYR-GPR143	Tumor-Tumor	1	1	1	1	1	5
LRPAP1-SORT1	Tumor-Tumor	1	1	1	1	1	5
ProstaglandinE2-byPTGES3-PTGER4	Tumor-Tumor	1	1	1	0	0	3
IL6-IL6-receptor	Tumor-Tumor	1	0	0	0	0	1
CD55-ADGRE5	Tumor-Tumor	1	1	1	0	1	4
integrin-aVb1-complex-ADGRE5	Tumor-Tumor	1	1	0	0	0	2
GAS6-TYRO3	Tumor-Tumor	1	1	1	0	0	3
AGRN-PTPRS	Tumor-Tumor	1	1	1	0	1	4
GJC1-GJC1	Tumor-Tumor	1	1	0	0	0	2
SEMA4C-PLXNB2	Tumor-Tumor	1	1	0	0	0	2
CADM1-CADM1	Tumor-Tumor	1	1	1	0	1	4
MPZL1-MPZL1	Tumor-Tumor	1	1	1	1	1	5
CCL28-CCR10	Tumor-Tumor	1	0	0	0	0	1
GJA3-GJC1	Tumor-Tumor	1	1	0	0	0	2
EFNA1-EPHA2	Tumor-Tumor	1	1	1	0	0	3
NRG2-ERBB3	Tumor-Tumor	1	0	0	0	0	1
GJA3-GJA3	Tumor-Tumor	1	1	0	0	0	2
IL1RAP-PTPRF	Tumor-Tumor	1	1	0	0	0	2
DHEAsulfate-bySULT2B-PPARA	Tumor-Tumor	1	1	1	0	0	3
HBEGF-ERBB2	Tumor-Tumor	1	1	0	0	0	2
FN1-integrin-aVb1-complex	Tumor-Tumor	1	1	0	0	0	2
FN1-integrin-aVb5-complex	Tumor-Tumor	1	1	0	0	0	2
ProstaglandinE2-byPTGES2-PTGER4	Tumor-Tumor	1	1	1	0	0	3
SIRPA-CD47	Tumor-Tumor	1	1	1	1	1	5
TNFSF12-TNFRSF12A	Tumor-Tumor	1	0	0	0	0	1
PGF-NRP2	Tumor-Tumor	1	0	1	0	0	2
TYROBP-CD44	Tumor-Tumor	1	0	0	0	0	1
LAIR1-LILRB4	Hybrid-Hybrid	0	1	0	0	0	1
PTPRC-MRC1	Hybrid-Macrophages/Monocytes	0	1	0	0	1	2
LAIR1-LILRB4	Hybrid-Macrophages/Monocytes	0	1	0	0	0	1
HLA-F-LILRB1	Hybrid-Macrophages/Monocytes	0	1	0	0	0	1
HLA-F-LILRB2	Hybrid-Macrophages/Monocytes	0	1	0	0	0	1
Cholesterol-byLIPA-RORA	Hybrid-T-Cells	0	1	0	0	0	1
CD86-CD28	Hybrid-T-Cells	0	1	0	0	0	1
CD86-CTLA4	Hybrid-T-Cells	0	1	0	0	0	1
IGF1-IGF1R	Hybrid-Tumor	0	1	0	0	1	2
PLAU-PLAUR	Macrophages/Monocytes-Hybrid	0	1	1	0	0	2
C3-C3AR1	Macrophages/Monocytes-Hybrid	0	1	0	0	0	1
THBS1-CD36	Macrophages/Monocytes-Hybrid	0	1	0	0	0	1
ICAM2-CD209	Macrophages/Monocytes-Hybrid	0	1	0	0	1	2
TNF-TNFRSF1A	Macrophages/Monocytes-Hybrid	0	1	0	0	0	1
RNASET2-TLR8	Macrophages/Monocytes-Macrophages/Monocytes	0	1	0	0	0	1
IL6-IL6-receptor	Macrophages/Monocytes-Macrophages/Monocytes	0	1	1	0	1	3
TNFSF9-TNFRSF9	Macrophages/Monocytes-Macrophages/Monocytes	0	1	0	0	0	1
HLA-G-LILRB1	Macrophages/Monocytes-Macrophages/Monocytes	0	1	1	0	0	2
HLA-G-LILRB2	Macrophages/Monocytes-Macrophages/Monocytes	0	1	1	0	0	2
LeukotrieneE4-byDPEP2-CYSLTR1	Macrophages/Monocytes-Macrophages/Monocytes	0	1	1	0	1	3
TNFSF10-TNFRSF10D	Macrophages/Monocytes-Macrophages/Monocytes	0	1	0	0	0	1
CD274-CD80	Macrophages/Monocytes-Macrophages/Monocytes	0	1	0	0	0	1
JAG1-NOTCH1	Macrophages/Monocytes-Macrophages/Monocytes	0	1	0	0	0	1
WNT5A-ROR2	Macrophages/Monocytes-Macrophages/Monocytes	0	1	0	0	0	1
HLA-F-LILRB1	Macrophages/Monocytes-Macrophages/Monocytes	0	1	1	1	1	4
Cholesterol-byLIPA-RORA	Macrophages/Monocytes-T-Cells	0	1	1	1	0	3
TGFB1-TGFBR3	Macrophages/Monocytes-T-Cells	0	1	0	1	0	2
TNFSF9-TNFRSF9	Macrophages/Monocytes-T-Cells	0	1	0	0	0	1
LPAR1-ADGRE5	Macrophages/Monocytes-T-Cells	0	1	0	0	0	1
ICAM3-integrin-aLb2-complex	Macrophages/Monocytes-T-Cells	0	1	1	0	0	2
ICOSLG-ICOS	Macrophages/Monocytes-T-Cells	0	1	1	0	0	2
F11R-integrin-aLb2-complex	Macrophages/Monocytes-T-Cells	0	1	0	0	0	1
CD80-CD28	Macrophages/Monocytes-T-Cells	0	1	1	0	1	3
CD80-CTLA4	Macrophages/Monocytes-T-Cells	0	1	1	0	1	3
SIRPA-CD47	Macrophages/Monocytes-T-Cells	0	1	1	1	1	4
CD93-IFNGR1	Macrophages/Monocytes-T-Cells	0	1	1	1	0	3
TNF-TNFRSF1A	Macrophages/Monocytes-T-Cells	0	1	1	1	0	3
CXCL2-DPP4	Macrophages/Monocytes-Tumor	0	1	0	0	0	1
Cholesterol-byLIPA-RORA	Macrophages/Monocytes-Tumor	0	1	1	0	1	3
IL6-IL6-receptor	Macrophages/Monocytes-Tumor	0	1	1	0	0	2
CXCL10-DPP4	Macrophages/Monocytes-Tumor	0	1	0	0	0	1
THBS1-integrin-a3b1-complex	Macrophages/Monocytes-Tumor	0	1	0	0	0	1
LPAR1-ADGRE5	Macrophages/Monocytes-Tumor	0	1	0	0	0	1
JAG1-CD46	Macrophages/Monocytes-Tumor	0	1	0	0	0	1
MPZL1-MPZL1	Macrophages/Monocytes-Tumor	0	1	0	0	1	2
CXCL12-DPP4	Macrophages/Monocytes-Tumor	0	1	0	0	0	1
atRetinoicAcid-byALDH1A1-RAreceptor-RARG	Macrophages/Monocytes-Tumor	0	1	0	0	0	1
atRetinoicAcid-byALDH1A1-RAreceptor-RXRB	Macrophages/Monocytes-Tumor	0	1	0	0	1	2
atRetinoicAcid-byALDH1A1-RAreceptor-RXRA	Macrophages/Monocytes-Tumor	0	1	0	0	0	1
atRetinoicAcid-byALDH1A1-RAreceptor-RARA	Macrophages/Monocytes-Tumor	0	1	0	0	1	2
atRetinoicAcid-byALDH1A1-RAreceptor-RARA-RXRA	Macrophages/Monocytes-Tumor	0	1	0	0	0	1
POMC-MC1R	Macrophages/Monocytes-Tumor	0	1	0	0	0	1
WNT5A-FZD7-LRP5	Macrophages/Monocytes-Tumor	0	1	0	0	0	1
WNT5A-FZD3-LRP5	Macrophages/Monocytes-Tumor	0	1	0	0	0	1
WNT5A-SFRP1	Macrophages/Monocytes-Tumor	0	1	0	0	0	1
WNT5A-FZD7-LRP6	Macrophages/Monocytes-Tumor	0	1	0	0	0	1
WNT5A-FZD3-LRP6	Macrophages/Monocytes-Tumor	0	1	0	0	0	1
OSM-OSMR	Macrophages/Monocytes-Tumor	0	1	0	0	0	1
VEGFA-KDR	Macrophages/Monocytes-Tumor	0	1	0	0	0	1
SEMA4C-PLXNB2	Macrophages/Monocytes-Tumor	0	1	0	0	0	1
DHEAsulfate-bySULT2B-PPARD	Macrophages/Monocytes-Tumor	0	1	0	0	0	1
LeukotrieneE4-byDPEP2-CYSLTR2	Macrophages/Monocytes-Tumor	0	1	1	0	1	3
integrin-aVb1-complex-ADGRE5	Macrophages/Monocytes-Tumor	0	1	1	0	1	3
APP-CD74	T-Cells-Hybrid	0	1	1	0	1	3
ICAM3-CD209	T-Cells-Hybrid	0	1	0	0	1	2
CD52-SIGLEC10	T-Cells-Hybrid	0	1	0	0	0	1
LTB-LTBR	T-Cells-Hybrid	0	1	0	0	0	1
APP-CD74	T-Cells-Macrophages/Monocytes	0	1	1	0	1	3
TNFSF9-TNFRSF9	T-Cells-Macrophages/Monocytes	0	1	0	0	0	1
IFNG-Type-II-IFNR	T-Cells-Macrophages/Monocytes	0	1	1	0	1	3
HLA-G-LILRB1	T-Cells-Macrophages/Monocytes	0	1	0	1	0	2
HLA-G-LILRB2	T-Cells-Macrophages/Monocytes	0	1	0	1	0	2
TNFSF10-TNFRSF10D	T-Cells-Macrophages/Monocytes	0	1	0	0	0	1
PECAM1-CD38	T-Cells-Macrophages/Monocytes	0	1	1	0	1	3
TNFSF10-TNFRSF10B	T-Cells-Macrophages/Monocytes	0	1	0	0	0	1
SEMA4D-PLXNB2	T-Cells-Macrophages/Monocytes	0	1	1	1	0	3
CSF1-CSF1R	T-Cells-Macrophages/Monocytes	0	1	0	0	1	2
HLA-F-LILRB1	T-Cells-Macrophages/Monocytes	0	1	1	1	1	4
HLA-F-LILRB2	T-Cells-Macrophages/Monocytes	0	1	1	1	1	4
ProstaglandinE2-byPTGES2-PTGER4	T-Cells-Macrophages/Monocytes	0	1	0	0	0	1
LPAR2-ADGRE5	T-Cells-Tumor	0	1	0	0	0	1
IFNG-Type-II-IFNR	T-Cells-Tumor	0	1	1	0	1	3
FASLG-FAS	T-Cells-Tumor	0	1	1	0	0	2
TNFSF10-TNFRSF10B	T-Cells-Tumor	0	1	0	0	0	1
CD320-JAML	Tumor-Hybrid	0	1	0	0	1	2
THBS2-CD36	Tumor-Hybrid	0	1	0	0	0	1
PLAUR-integrin-a4b1-complex	Tumor-Macrophages/Monocytes	0	1	0	0	0	1
ANXA1-FPR3	Tumor-Macrophages/Monocytes	0	1	0	0	0	1
ANXA1-FPR1	Tumor-Macrophages/Monocytes	0	1	0	0	0	1
CLU-TREM2-receptor	Tumor-Macrophages/Monocytes	0	1	0	1	0	2
TNFSF9-TNFRSF9	Tumor-Macrophages/Monocytes	0	1	0	0	0	1
MPZL1-MPZL1	Tumor-Macrophages/Monocytes	0	1	0	0	1	2
HLA-G-LILRB1	Tumor-Macrophages/Monocytes	0	1	1	0	0	2
HLA-G-LILRB2	Tumor-Macrophages/Monocytes	0	1	1	0	0	2
CD200-CD200R1	Tumor-Macrophages/Monocytes	0	1	0	0	0	1
JAG1-NOTCH1	Tumor-Macrophages/Monocytes	0	1	0	0	0	1
PVR-CD226	Tumor-Macrophages/Monocytes	0	1	0	0	0	1
Desmosterol-byDHCR7-NR1H3	Tumor-Macrophages/Monocytes	0	1	0	0	0	1
TGFB1-TGFbeta-receptor1	Tumor-Macrophages/Monocytes	0	1	0	0	0	1
THBS2-CD36	Tumor-Macrophages/Monocytes	0	1	0	0	0	1
SPP1-integrin-a4b1-complex	Tumor-Macrophages/Monocytes	0	1	0	0	0	1
CXCL14-CXCR4	Tumor-T-Cells	0	1	0	0	0	1
CXCL16-CXCR6	Tumor-T-Cells	0	1	0	0	0	1
CDH1-integrin-aEb7-complex	Tumor-T-Cells	0	1	0	0	0	1
CDH1-KLRG1	Tumor-T-Cells	0	1	0	0	0	1
TNFSF9-TNFRSF9	Tumor-T-Cells	0	1	1	0	0	2
ALCAM-CD6	Tumor-T-Cells	0	1	0	0	0	1
PVR-TIGIT	Tumor-T-Cells	0	1	1	0	0	2
PVR-CD96	Tumor-T-Cells	0	1	1	0	0	2
CD200-CD200R1	Tumor-T-Cells	0	1	0	0	0	1
Cholesterol-byDHCR7-RORA	Tumor-T-Cells	0	1	0	0	0	1
CD320-JAML	Tumor-T-Cells	0	1	0	1	1	3
APP-TNFRSF21	Tumor-Tumor	0	1	1	0	1	3
IGFBP3-TMEM219	Tumor-Tumor	0	1	0	0	0	1
ProstaglandinE2-byPTGES3-PTGER2	Tumor-Tumor	0	1	0	0	0	1
TGFB1-TGFBR3	Tumor-Tumor	0	1	0	0	0	1
FN1-integrin-a5b1-complex	Tumor-Tumor	0	1	0	0	0	1
MDK-PTPRZ1	Tumor-Tumor	0	1	0	0	0	1
GAS6-MERTK	Tumor-Tumor	0	1	0	0	0	1
ProstaglandinE2-byPTGES2-PTGER2	Tumor-Tumor	0	1	0	0	0	1
JAG1-CD46	Tumor-Tumor	0	1	0	0	0	1
Desmosterol-byDHCR7-NR1H2	Tumor-Tumor	0	1	0	0	0	1
Cholesterol-byDHCR7-RORA	Tumor-Tumor	0	1	0	0	0	1
LAMC1-integrin-a6b1-complex	Tumor-Tumor	0	1	0	0	0	1
FLRT2-ADGRL1	Tumor-Tumor	0	1	0	0	0	1
JAG1-NOTCH2	Tumor-Tumor	0	1	0	0	0	1
JAG1-NOTCH4	Tumor-Tumor	0	1	0	0	0	1
TENM3-ADGRL1	Tumor-Tumor	0	1	0	0	0	1
ASIP-MC1R	Tumor-Tumor	0	1	0	0	0	1
JAM3-JAM3	Tumor-Tumor	0	1	0	0	0	1
Desmosterol-byDHCR7-NR1H3	Tumor-Tumor	0	1	0	0	0	1
DHEAsulfate-bySULT2B-PPARD	Tumor-Tumor	0	1	0	0	0	1
FN1-integrin-a3b1-complex	Tumor-Tumor	0	1	0	0	0	1
CSPG4-integrin-a3b1-complex	Tumor-Tumor	0	1	0	0	0	1
LGALS3-MERTK	Tumor-Tumor	0	1	0	0	0	1
PLAUR-integrin-a4b1-complex	Hybrid-Macrophages/Monocytes	0	0	1	0	0	1
CD52-SIGLEC10	Hybrid-Macrophages/Monocytes	0	0	1	0	0	1
IL1B-IL1-receptor-inhibitor	Macrophages/Monocytes-Macrophages/Monocytes	0	0	1	0	0	1
CCL5-CCR1	Macrophages/Monocytes-Macrophages/Monocytes	0	0	1	0	0	1
IL1RN-IL1-receptor-inhibitor	Macrophages/Monocytes-Macrophages/Monocytes	0	0	1	0	0	1
ICAM1-integrin-aLb2-complex	Macrophages/Monocytes-Macrophages/Monocytes	0	0	1	0	1	2
ICAM1-ITGAL	Macrophages/Monocytes-Macrophages/Monocytes	0	0	1	0	1	2
CSF1-CSF1R	Macrophages/Monocytes-Macrophages/Monocytes	0	0	1	0	0	1
HFE-TFRC	Macrophages/Monocytes-Macrophages/Monocytes	0	0	1	0	0	1
CCL8-CCR1	Macrophages/Monocytes-Macrophages/Monocytes	0	0	1	0	0	1
CD86-CD28	Macrophages/Monocytes-Macrophages/Monocytes	0	0	1	0	0	1
CD80-CD28	Macrophages/Monocytes-Macrophages/Monocytes	0	0	1	0	0	1
Dehydroepiandrosterone-bySTS-PPARA	Macrophages/Monocytes-Macrophages/Monocytes	0	0	1	0	0	1
IL1A-IL1-receptor-inhibitor	Macrophages/Monocytes-Macrophages/Monocytes	0	0	1	0	0	1
ICAM2-integrin-aLb2-complex	Macrophages/Monocytes-Macrophages/Monocytes	0	0	1	0	1	2
ICAM4-integrin-aLb2-complex	Macrophages/Monocytes-Macrophages/Monocytes	0	0	1	0	1	2
HEBP1-FPR3	Macrophages/Monocytes-Macrophages/Monocytes	0	0	1	0	1	2
APP-CD74	Macrophages/Monocytes-T-Cells	0	0	1	0	0	1
HLA-E-KLRC1	Macrophages/Monocytes-T-Cells	0	0	1	0	0	1
CD55-ADGRE5	Macrophages/Monocytes-T-Cells	0	0	1	1	1	3
LGALS3-MERTK	Macrophages/Monocytes-Tumor	0	0	1	0	0	1
HFE-TFRC	Macrophages/Monocytes-Tumor	0	0	1	0	0	1
GAS6-TYRO3	Macrophages/Monocytes-Tumor	0	0	1	0	0	1
GAS6-MERTK	Macrophages/Monocytes-Tumor	0	0	1	0	0	1
LeukotrieneC4-byLTC4S-CYSLTR2	Macrophages/Monocytes-Tumor	0	0	1	0	0	1
LTC4-byLTC4S-CYSLTR2	Macrophages/Monocytes-Tumor	0	0	1	0	0	1
CD55-ADGRE5	Macrophages/Monocytes-Tumor	0	0	1	0	0	1
LTA-TNFRSF1B	T-Cells-Macrophages/Monocytes	0	0	1	0	0	1
LTA-TNFRSF1A	T-Cells-Macrophages/Monocytes	0	0	1	0	0	1
ICAM2-CD209	T-Cells-Macrophages/Monocytes	0	0	1	1	0	2
ICAM3-integrin-aLb2-complex	T-Cells-Macrophages/Monocytes	0	0	1	0	1	2
ICAM2-integrin-aLb2-complex	T-Cells-Macrophages/Monocytes	0	0	1	0	0	1
LTA-TNFRSF14	T-Cells-Tumor	0	0	1	0	0	1
LTA-TNFRSF1A	T-Cells-Tumor	0	0	1	0	0	1
ICAM1-integrin-aLb2-complex	Tumor-Macrophages/Monocytes	0	0	1	0	0	1
ICAM1-ITGAL	Tumor-Macrophages/Monocytes	0	0	1	0	0	1
PGF-NRP2	Tumor-Macrophages/Monocytes	0	0	1	0	0	1
ICAM3-integrin-aLb2-complex	Tumor-Macrophages/Monocytes	0	0	1	0	0	1
DLL3-NOTCH2	Tumor-Macrophages/Monocytes	0	0	1	0	0	1
Adenosine-byNT5E-and-SLC29A1-ADORA3	Tumor-Macrophages/Monocytes	0	0	1	0	1	2
DLL3-NOTCH1	Tumor-Macrophages/Monocytes	0	0	1	0	0	1
DLL4-NOTCH1	Tumor-Macrophages/Monocytes	0	0	1	0	0	1
APP-CD74	Tumor-T-Cells	0	0	1	0	0	1
HLA-E-KLRC1	Tumor-T-Cells	0	0	1	0	0	1
DLL3-NOTCH2	Tumor-Tumor	0	0	1	0	0	1
DLL4-NOTCH2	Tumor-Tumor	0	0	1	0	0	1
APP-CD74	Hybrid-Macrophages/Monocytes	0	0	0	1	1	2
APP-TREM2-receptor	Macrophages/Monocytes-Macrophages/Monocytes	0	0	0	1	0	1
CXCL2-DPP4	Macrophages/Monocytes-T-Cells	0	0	0	1	0	1
PLAU-PLAUR	Macrophages/Monocytes-T-Cells	0	0	0	1	0	1
CCL20-CCR6	Macrophages/Monocytes-T-Cells	0	0	0	1	0	1
SELPLG-SELL	Macrophages/Monocytes-T-Cells	0	0	0	1	0	1
CXCL12-DPP4	Macrophages/Monocytes-T-Cells	0	0	0	1	0	1
PSAP-GPR37	Macrophages/Monocytes-Tumor	0	0	0	1	0	1
TNFSF14-LTBR	T-Cells-Macrophages/Monocytes	0	0	0	1	0	1
TNF-TNFRSF1B	T-Cells-Macrophages/Monocytes	0	0	0	1	0	1
TNFSF14-TNFRSF14	T-Cells-Tumor	0	0	0	1	0	1
TNFSF14-LTBR	T-Cells-Tumor	0	0	0	1	0	1
APP-SORL1	Tumor-T-Cells	0	0	0	1	0	1
SIRPA-CD47	Tumor-T-Cells	0	0	0	1	0	1
ProstaglandinE2-byPTGES2-PTGER4	Tumor-T-Cells	0	0	0	1	1	2
Cholesterol-byLIPA-RORA	Tumor-T-Cells	0	0	0	1	0	1
PODXL2-SELL	Tumor-T-Cells	0	0	0	1	0	1
ProstaglandinE2-byPTGES2-PTGER2	Tumor-T-Cells	0	0	0	1	0	1
ProstaglandinE2-byPTGES3-PTGER2	Tumor-T-Cells	0	0	0	1	0	1
CHL1-CHL1	Tumor-Tumor	0	0	0	1	0	1
SEMA3C-NRP2	Tumor-Tumor	0	0	0	1	0	1
APP-CD74	Hybrid-Hybrid	0	0	0	0	1	1
LGALS3-MERTK	Hybrid-Macrophages/Monocytes	0	0	0	0	1	1
CXCL10-CXCR3	Hybrid-T-Cells	0	0	0	0	1	1
Cholesterol-byLIPA-RORA	Hybrid-Tumor	0	0	0	0	1	1
PTPRC-MRC1	Macrophages/Monocytes-Hybrid	0	0	0	0	1	1
ProstaglandinE2-byPTGES3-PTGER4	Macrophages/Monocytes-Macrophages/Monocytes	0	0	0	0	1	1
ProstaglandinE2-byPTGES2-PTGER4	Macrophages/Monocytes-T-Cells	0	0	0	0	1	1
PPIA-BSG	Macrophages/Monocytes-Tumor	0	0	0	0	1	1
atRetinoicAcid-byALDH1A1-RAreceptor-RXRG	Macrophages/Monocytes-Tumor	0	0	0	0	1	1
TGM2-ADGRG1	Macrophages/Monocytes-Tumor	0	0	0	0	1	1
PTPRC-MRC1	T-Cells-Hybrid	0	0	0	0	1	1
CSF1-CSF1R	T-Cells-Hybrid	0	0	0	0	1	1
VEGFA-NRP2	Tumor-Macrophages/Monocytes	0	0	0	0	1	1
VEGFA-NRP1	Tumor-Macrophages/Monocytes	0	0	0	0	1	1
